# EternaBrain: Automated RNA design through move sets and strategies from an Internet-scale RNA videogame

**DOI:** 10.1101/326736

**Authors:** Rohan V. Koodli, Benjamin Keep, Katherine R. Coppess, Fernando Portela, Eterna participants, Rhiju Das

## Abstract

Emerging RNA-based approaches to disease detection and gene therapy require RNA sequences that fold into specific base-pairing patterns, but computational algorithms generally remain inadequate for these secondary structure design tasks. The Eterna project has crowdsourced RNA design to human video game players in the form of puzzles that reach extraordinary difficulty. Here, we demonstrate that Eterna participants’ moves and strategies can be leveraged to improve automated computational RNA design. We present an eternamoves-large repository consisting of 1.8 million of player moves on 12 of the most-played Eterna puzzles as well as an eternamoves-select repository of 30,477 moves from the top 72 players on a select set of more advanced puzzles. On eternamoves-select, we present a multilayer convolutional neural network (CNN) EternaBrain that achieves test accuracies of 51% and 34% in base prediction and location prediction, respectively, suggesting that top players’ moves are partially stereotyped. Pipelining this CNN’s move predictions with single-action-playout (SAP) of six strategies compiled by human players solves 61 out of 100 independent puzzles in the Eterna100 benchmark. EternaBrain-SAP outperforms previously published RNA design algorithms and achieves similar or better performance than a newer generation of deep learning methods, while being largely orthogonal to these other methods. Our study provides useful lessons for future efforts to achieve human-competitive performance with automated RNA design algorithms.
