## Supplemental Table S2 for "EternaBrain: Automated RNA design through move sets and strategies from an Internet-scale RNA videogame"

### Sheet: Sheet1
	Usernames	IDs	Num_solutions	Num_moves
0	mat747	267	6666	926857
1	akhyatt	1623	183	11989
2	machinelves	2577	2	21
3	lroppy	2804	1949	161644
5	tommyd	4375	2723	204442
6	Eli Fisker	8627	8032	2141064
7	starryjess	11775	97	1707
8	armin	19442	855	33768
9	Brourd	24263	1018	244522
10	Meechl	26574	313	9732
13	c-quence	29762	589	25905
14	stevetclark	32487	241	7494
15	jandersonlee	32627	2277	106044
16	choo	34334	232	6255
17	drake178	34596	158	4194
19	hoglahoo	36921	1632	107248
20	fluffy3	39309	56	1717
23	77Tennifry	42101	2	26
25	JR	42833	4706	618972
27	Jsci	43776	2144	284749
29	wawan151	44191	255	39711
30	macclark52	44631	22	1164
31	hotcreek	46281	6	118
32	jnicol	48166	241	11290
33	Jieux	48170	4216	698491
34	Tesla'sDisciple	50065	1588	86498
35	Malcolm	52361	5478	740470
37	RedSpah	55082	3	83
39	janetmason	56579	435	14565
40	garydfisher	57654	797	41876
41	Omei	57675	6136	426299
42	wateronthemoon	57743	882	38259
43	cataway	57874	63	1943
44	Hyphema	58224	57	9943
45	rnjensen45	60391	10	260
47	theravin	61244	2	7
49	AndrewKae	64544	1135	161290
52	Gres	77611	498	52423
53	ulfang	78801	866	51782
55	Zanna	87216	1309	49302
57	salish99	132701	67	657
58	biggestlegoheroicafanever	133043	415	31166
59	wookietank	136909	576	17795
60	VirgieP3	143547	106	2889
62	Mayanne	152013	379	9998
63	benrh	179978	6510	565822
65	skyblue	207838	2061	188398
66	Marzena11	209752	240	9534
67	Eized	216078	321	19185
68	dl2007	223393	1800	1773005
69	joy45	225023	1062	49752
70	DeNa	231977	6991	949354
71	cynwulf28	233206	5798	545017
